# Description of *Alternaria kierstenii* sp. nov. from invasive garlic mustard highlights agricultural biosecurity risks of foreign weeds as pathogen reservoirs

**DOI:** 10.64898/2026.11.02.763701

**Authors:** Cole Sawyer, Jami L. Thomas, Glen Groben, Michael R. Fulcher, Matthew A. Tancos

**Author notes:** The author(s) declare no conflict of interest.

## Abstract

Invasive weeds can increase agricultural biosecurity risks by serving as reservoirs for emerging or undercharacterized plant pathogens. Garlic mustard (*Alliaria petiolata*), an invasive brassicaceous weed in North America, occurs near agricultural landscapes and is susceptible to multiple crop pathogens. A previously undescribed *Alternaria* species was isolated from a diseased garlic mustard population in Maryland, USA, prompting investigation of its taxonomy, origins, and host range. *De novo* genome sequencing produced a near-chromosome scale assembly of 35.8 Mb comprising 17 contigs. Comparative genomic analyses with other crucifer-infecting *Alternaria* species revealed expanded repertoires of predicted CAZymes and peptidases, as well as unique effectors and biosynthetic gene clusters. Phylogenetic and comparative analyses supported recognition of this fungus as *Alternaria kierstenii* sp. nov., representing a distinct lineage within section *Sonchi.* Host range assays demonstrated that *A. kierstenii* was highly aggressive on diverse hosts in the Brassicaceae, including vegetable, ornamental, cover crop, and invasive species. The disease caused by this new pathogen manifested as foliar and stem lesions, chlorosis, necrosis, leaf death, and, in several hosts, rapid plant mortality. Amplicon sequence data from a nationwide garlic mustard microbiome study detected closely related taxa only in the plants from the eastern states of Maryland, Pennsylvania, and New York, suggesting a geographically restricted population consistent with expectations for a potentially emerging pathogen. The description of this phylogenetically unique, broad host range pathogen demonstrates the potential for widespread invasive weeds to harbor pathogens and pathogen genomic diversity with agricultural relevance, underscoring the hidden biosecurity risk of understudied invasive weeds.
