## Supplemental Dataset 1 for "Description of *Alternaria kierstenii* sp. nov. from invasive garlic mustard highlights agricultural biosecurity risks of foreign weeds as pathogen reservoirs"

### Sheet: starship-binary
		A. kierstenii starship
		DUF3435 Captain		Heterokaryon incompatibility protein															Tandem repeat 1				Tandem repeat 2				Tandem repeat 3				Ankyrin Protein	myb/SANT Domain
Species	Score	22-162_004747-T1	22-162_004748-T1	22-162_004749-T1	22-162_004750-T1	22-162_004751-T1	22-162_004752-T1	22-162_004753-T1	22-162_004754-T1	22-162_004755-T1	22-162_004756-T1	22-162_004757-T1	22-162_004758-T1	22-162_004759-T1	22-162_004760-T1	22-162_004761-T1	22-162_004762-T1	22-162_004763-T1	22-162_004764-T1	22-162_004765-T1	22-162_004766-T1	22-162_004767-T1	22-162_004768-T1	22-162_004769-T1	22-162_004770-T1	22-162_004771-T1	22-162_004772-T1	22-162_004773-T1	22-162_004774-T1	22-162_004775-T1	22-162_004776-T1	22-162_004777-T1		Starship Associated
Pyrenophora-tritici-repentis	20.64	0	1	1	1	1	1	1	1	1	1	0	1	1	0	0	1	0	0	0	0	0	0	0	0	0	0	0	0	0	0	0		Tandem Repeat protein
Alternaria-sp.-RS040	17.5783	0	0	1	1	1	1	1	1	1	1	0	1	1	0	0	0	0	0	0	0	0	0	0	0	0	0	0	0	0	0	0		Single copy protein set	Note: The tandem repeats are only foun as single copies in all other Alternaria genomes. The hits highlighted in blue represent multiple hits to the same query in the fungal genome dataset.
Pyrenophora-tritici-repentis	17.3971	0	1	1	1	1	1	1	1	2	1	0	0	0	0	0	0	0	0	0	0	0	0	0	0	0	0	0	0	0	0	0
Exserohilum-turcicum-15St008	17.3866	0	1	0	1	2	1	1	3	1	1	0	0	0	0	0	0	0	0	0	0	0	0	0	0	0	0	0	0	0	0	0
Alternaria-panax-BNCC115425	16.5093	0	0	0	0	1	1	1	1	1	0	0	1	1	0	1	1	0	0	0	0	0	0	0	0	0	0	0	0	0	0	1
Alternaria-alternata-CS185	16.3915	1	0	0	1	1	1	1	1	1	1	0	1	0	0	0	0	0	0	0	0	0	0	0	0	0	0	0	0	0	1	0
Exserohilum-turcicum-Et52B	16.3643	0	1	0	1	1	1	1	3	1	1	0	0	0	0	0	0	0	0	0	0	0	0	0	0	0	0	0	0	0	0	0
Bipolaris-sorokiniana-ND90Pr	16.3377	0	1	0	1	1	1	1	1	1	1	0	0	1	0	0	0	0	0	0	0	0	0	0	0	0	0	0	0	0	0	1
Alternaria-arborescens-FERA-675	15.5989	0	0	1	1	1	1	1	1	0	1	1	0	1	0	1	0	0	0	0	0	0	0	0	0	0	0	0	0	0	0	0
Pyrenophora-tritici-repentis	15.3999	0	0	0	1	1	1	1	1	2	1	0	1	0	0	1	0	0	0	0	0	0	0	0	0	0	0	0	0	0	0	0
Alternaria-alternata-CS092	14.4657	0	0	0	1	1	1	1	1	1	1	1	0	0	1	0	0	0	0	0	0	0	0	0	0	0	0	0	0	0	0	1
Alternaria-alternata-CS185	14.2977	0	0	0	1	1	1	1	1	1	1	0	1	0	0	0	0	0	0	0	0	0	0	0	0	0	0	0	0	0	0	0
Exserohilum-turcica-Et28A	14.2549	0	1	0	1	1	1	1	1	1	1	0	0	0	0	0	0	0	0	0	0	0	0	0	0	0	0	0	0	0	0	0
Bipolaris-sorokiniana-ND90Pr	14.2153	0	0	0	1	1	1	1	1	1	1	0	0	1	0	0	0	0	0	0	0	0	0	0	0	0	0	0	0	0	0	0
Alternaria-alternata-CS185	13.3552	0	0	0	0	1	1	1	1	1	1	1	0	0	0	0	0	0	0	0	0	0	0	0	0	0	0	0	0	0	0	0
Alternaria-alternata-CS026	13.3007	0	0	1	1	1	1	1	0	1	1	0	0	0	0	0	0	0	0	0	0	0	0	0	0	0	0	0	0	0	1	0
Alternaria-alternata-CS139	13.2623	0	0	0	1	1	1	1	1	1	1	0	0	0	0	0	0	0	0	0	0	0	0	0	0	0	0	0	0	0	0	0
Bipolaris-victoriae-FI3	13.2381	0	0	0	1	1	1	1	1	1	1	0	0	0	0	0	0	0	0	0	0	0	0	0	0	0	0	0	0	0	0	0
Bipolaris-maydis-PR9b	13.2165	0	0	0	1	1	1	1	1	1	1	0	0	0	0	0	0	0	0	0	0	0	0	0	0	0	0	0	0	0	0	0
Alternaria-burnsii	12.5049	0	0	2	1	1	1	1	1	0	0	0	0	0	0	0	0	0	0	0	0	0	0	0	0	0	0	0	0	0	0	0
Alternaria-arborescens-RGR-97.0016	12.4096	0	0	0	1	1	1	1	1	0	1	1	0	0	0	0	0	0	0	0	0	0	0	0	0	0	0	0	0	0	0	0
Alternaria-alternata-CS106	12.3758	1	0	0	1	1	1	1	1	1	1	0	1	0	0	0	0	0	0	0	0	0	0	0	0	0	0	0	0	0	0	0
Alternaria-alternata-CS092	12.3515	0	0	0	1	1	1	1	1	1	1	1	0	0	0	0	0	0	0	0	0	0	0	0	0	0	0	0	0	0	0	0
Alternaria-alternata-CS139	11.3722	0	1	0	1	1	0	1	1	0	1	0	1	1	0	0	0	0	0	0	0	0	0	0	0	0	0	0	0	0	0	0
Alternaria-alternata-CS134	11.2976	1	0	0	0	0	1	1	1	1	1	0	1	0	0	0	0	0	0	0	0	0	0	0	0	0	0	0	0	0	0	0
Alternaria-alternata-CS126	11.2961	1	0	0	0	0	1	1	1	1	1	0	1	0	0	0	0	0	0	0	0	0	0	0	0	0	0	0	0	0	0	0
Alternaria-alternata-CS092	11.2652	0	0	0	1	1	1	1	1	1	1	0	1	0	0	0	0	0	0	0	0	0	0	0	0	0	0	0	0	0	0	0
Alternaria-alternata-RS052	11.2508	0	0	0	1	1	1	1	1	1	1	0	0	0	0	0	0	0	0	0	0	0	0	0	0	0	0	0	0	0	1	0
Bipolaris-maydis-ATCC-48331	11.2478	0	0	0	1	1	1	1	1	1	1	0	0	0	0	0	0	0	0	0	0	0	0	0	0	0	0	0	0	0	0	0
Bipolaris-maydis-C5	11.2474	0	0	0	1	1	1	1	1	1	1	0	0	0	0	0	0	0	0	0	0	0	0	0	0	0	0	0	0	0	0	0
Bipolaris-sorokiniana-(Sacc.)-Shoemaker	11.2228	0	0	0	1	1	1	1	1	1	0	0	0	0	0	0	0	0	0	0	0	0	0	0	0	0	0	0	0	0	0	0
Pyrenophora-tritici-repentis-239	11.2209	0	0	0	1	1	1	1	1	1	0	0	0	0	0	0	0	0	0	0	0	0	0	0	0	0	0	0	0	0	0	0
Pyrenophora-tritici-repentis-11137	11.22	0	0	0	1	1	1	1	1	1	0	0	0	0	0	0	0	0	0	0	0	0	0	0	0	0	0	0	0	0	0	0
Pyrenophora-tritici-repentis-134	11.22	0	0	0	1	1	1	1	1	1	0	0	0	0	0	0	0	0	0	0	0	0	0	0	0	0	0	0	0	0	0	0
Pyrenophora-tritici-repentis-5213	11.22	0	0	0	1	1	1	1	1	1	0	0	0	0	0	0	0	0	0	0	0	0	0	0	0	0	0	0	0	0	0	0
Pyrenophora-tritici-repentis-T199	11.2171	0	0	0	1	1	1	1	1	1	0	0	0	0	0	0	0	0	0	0	0	0	0	0	0	0	0	0	0	0	0	0
Pyrenophora-tritici-repentis	11.2169	0	0	0	1	1	1	1	1	1	0	0	0	0	0	0	0	0	0	0	0	0	0	0	0	0	0	0	0	0	0	0
Pyrenophora-tritici-repentis-86-124	11.2169	0	0	0	1	1	1	1	1	1	0	0	0	0	0	0	0	0	0	0	0	0	0	0	0	0	0	0	0	0	0	0
Pyrenophora-tritici-repentis-EW306-2-1	11.216	0	0	0	1	1	1	1	1	1	0	0	0	0	0	0	0	0	0	0	0	0	0	0	0	0	0	0	0	0	0	0
Pyrenophora-tritici-repentis-CC142	11.2155	0	0	0	1	1	1	1	1	1	0	0	0	0	0	0	0	0	0	0	0	0	0	0	0	0	0	0	0	0	0	0
Pyrenophora-tritici-repentis-SN001C	11.2154	0	0	0	1	1	1	1	1	1	0	0	0	0	0	0	0	0	0	0	0	0	0	0	0	0	0	0	0	0	0	0
Pyrenophora-tritici-repentis-EW4-4	11.2154	0	0	0	1	1	1	1	1	1	0	0	0	0	0	0	0	0	0	0	0	0	0	0	0	0	0	0	0	0	0	0
Pyrenophora-tritici-repentis-SN002B	11.215	0	0	0	1	1	1	1	1	1	0	0	0	0	0	0	0	0	0	0	0	0	0	0	0	0	0	0	0	0	0	0
Pyrenophora-tritici-repentis-Pt-1C-BFP	11.2118	0	0	0	1	1	1	1	1	1	0	0	0	0	0	0	0	0	0	0	0	0	0	0	0	0	0	0	0	0	0	0
Pyrenophora-tritici-repentis	11.2042	0	0	0	1	1	1	1	1	1	0	0	0	0	0	0	0	0	0	0	0	0	0	0	0	0	0	0	0	0	0	0
Bipolaris-maydis-PR1x412	11.2038	0	0	0	1	1	1	1	1	1	0	0	0	0	0	0	0	0	0	0	0	0	0	0	0	0	0	0	0	0	0	0
Bipolaris-oryzae-ATCC-44560	11.1851	0	0	0	0	1	1	1	1	1	1	0	0	0	0	0	0	0	0	0	0	0	0	0	0	0	0	0	0	0	0	0
Pyrenophora-tritici-repentis-M4	11.1745	0	0	0	1	1	1	1	1	1	0	0	0	0	0	0	0	0	0	0	0	0	0	0	0	0	0	0	0	0	0	0
Pyrenophora-teres-f.	10.3227	0	0	1	1	1	1	1	1	0	1	0	0	0	0	0	0	0	0	0	0	0	0	0	0	0	0	0	0	0	0	0
Alternaria-alternata-CS026	10.275	1	0	0	0	1	1	1	1	0	1	0	0	0	0	0	0	0	0	0	0	0	0	0	0	0	0	0	0	0	1	0
Bipolaris-maydis-C4	10.2399	0	0	0	1	1	0	1	1	1	1	0	0	0	0	0	0	0	0	0	0	0	0	0	0	0	0	0	0	0	0	0
Bipolaris-maydis-PR9b	10.234	0	0	0	1	1	0	1	1	1	1	0	0	0	0	0	0	0	0	0	0	0	0	0	0	0	0	0	0	0	0	0
Alternaria-alternata-CS057	10.226	0	0	0	1	1	1	1	1	1	1	0	0	0	0	0	0	0	0	0	0	0	0	0	0	0	0	0	0	0	0	0
Bipolaris-maydis-C4	10.2128	0	0	0	1	1	0	1	1	1	1	0	0	0	0	0	0	0	0	0	0	0	0	0	0	0	0	0	0	0	0	0
Bipolaris-maydis-HAW225	10.2127	0	0	0	1	1	0	1	1	1	1	0	0	0	0	0	0	0	0	0	0	0	0	0	0	0	0	0	0	0	0	0
Bipolaris-maydis-PR1x412	10.1937	0	0	0	1	0	1	1	1	1	1	0	0	0	0	0	0	0	0	0	0	0	0	0	0	0	0	0	0	0	0	0
Bipolaris-sivanesaniana-HL-12	9.2545	0	0	1	1	1	0	1	0	1	1	0	0	0	0	0	0	0	0	0	0	0	0	0	0	0	0	0	0	0	0	0
Alternaria-alternata-RS052	9.2099	0	0	0	1	1	1	1	1	0	0	0	0	0	0	0	0	0	0	0	0	0	0	0	0	0	0	0	0	0	0	0
Bipolaris-oryzae-ATCC-44560	9.2056	0	0	0	1	1	1	1	1	0	0	0	0	0	0	0	0	0	0	0	0	0	0	0	0	0	0	0	0	0	0	0
Pyrenophora-teres-f.	9.2032	0	0	0	0	1	1	1	1	1	0	0	0	0	0	0	0	0	0	0	0	0	0	0	0	0	0	0	0	0	0	0
Ophiobolus-disseminans-CBS-113818	9.1469	0	0	0	1	1	1	1	1	0	0	0	0	0	0	0	0	0	0	0	0	0	0	0	0	0	0	0	0	0	0	0
Alternaria-alternata-CS092	8.3345	1	0	0	0	0	0	0	1	1	1	0	1	0	0	0	0	0	0	0	0	0	0	0	0	0	0	0	0	0	0	1
Alternaria-atra-NW_025091314.1	8.3311	0	0	1	1	1	1	1	1	0	1	0	0	0	0	0	0	0	0	0	0	0	0	0	0	0	0	0	0	0	0	0
Alternaria-alternata-CS126	8.3248	0	0	0	0	0	0	0	1	1	1	1	0	0	0	1	0	0	0	0	0	0	0	0	0	0	0	0	0	0	0	0
Alternaria-alternata-CS038	8.2298	1	0	0	0	0	1	1	1	1	1	0	1	0	0	0	0	0	0	0	0	0	0	0	0	0	0	0	0	0	0	0
Bipolaris-maydis-C5	8.1805	0	0	0	0	1	0	1	1	1	1	0	0	0	0	0	0	0	0	0	0	0	0	0	0	0	0	0	0	0	0	0
Bipolaris-maydis-C5	8.1805	0	0	0	0	1	0	1	1	1	1	0	0	0	0	0	0	0	0	0	0	0	0	0	0	0	0	0	0	0	0	0
Bipolaris-maydis-ATCC-48331	8.1805	0	0	0	0	1	0	1	1	1	1	0	0	0	0	0	0	0	0	0	0	0	0	0	0	0	0	0	0	0	0	0
Alternaria-alternata-RS026	8.138	0	0	0	0	1	1	0	1	1	1	0	0	0	0	0	0	0	0	0	0	0	0	0	0	0	0	0	0	0	0	0
Alternaria-alternata-RS102	7.2691	0	0	0	0	0	0	1	1	1	1	1	0	0	0	0	0	0	0	0	0	0	0	0	0	0	0	0	0	0	0	0
Pyrenophora-seminiperda-CCB06	7.2659	0	0	0	1	0	1	1	1	0	1	0	0	0	0	0	0	0	0	0	0	0	0	0	0	0	0	0	0	0	0	0
Pyrenophora-tritici-repentis-5213	7.1929	0	0	0	0	0	0	1	1	1	1	0	0	0	0	0	0	0	0	0	0	0	0	0	0	0	0	0	0	0	0	0
Bipolaris-maydis-HAW225	7.159	0	0	0	1	1	0	1	0	1	1	0	0	0	0	0	0	0	0	0	0	0	0	0	0	0	0	0	0	0	0	0
Alternaria-alternata-RS007	7.1517	0	0	0	0	1	1	1	1	0	0	0	0	0	0	0	0	0	0	0	0	0	0	0	0	0	0	0	0	0	0	0
Alternaria-alternata-RS007	7.1466	0	0	0	0	0	0	1	1	1	1	0	0	0	0	0	0	0	0	0	0	0	0	0	0	0	0	0	0	0	0	0
Alternaria-rosae-BMP-2777	7.1224	0	0	0	1	1	1	1	0	0	0	0	0	0	0	0	0	0	0	0	0	0	0	0	0	0	0	0	0	0	0	0
Alternaria-alternata-CS139	7.1158	0	0	0	1	1	1	1	0	0	0	0	0	0	0	0	0	0	0	0	0	0	0	0	0	0	0	0	0	0	0	0
Pyrenophora-tritici-repentis-Alg215	7.1108	0	0	0	1	1	1	1	0	0	0	0	0	0	0	0	0	0	0	0	0	0	0	0	0	0	0	0	0	0	0	0
Alternaria-alternata-CS026	6.2938	0	0	0	0	0	0	1	1	0	1	1	0	0	0	0	0	0	0	0	0	0	0	0	0	0	0	0	0	0	0	0
Alternaria-alternata-CS134	6.2548	0	0	0	0	0	0	1	1	0	1	1	0	0	0	0	0	0	0	0	0	0	0	0	0	0	0	0	0	0	0	0
Alternaria-tenuissima-FERA-1164	6.2333	0	0	1	1	1	1	0	0	0	0	0	0	0	0	0	0	0	0	0	0	0	0	0	0	0	0	0	0	0	0	0
Alternaria-alternata-CS126	6.2174	0	0	0	0	0	0	1	1	0	1	1	0	0	0	0	0	0	0	0	0	0	0	0	0	0	0	0	0	0	0	0
Pyrenophora-tritici-repentis-11137	6.1799	0	0	0	0	0	0	1	1	1	0	0	1	0	0	0	0	0	0	0	0	0	0	0	0	0	0	0	0	0	0	0
Bipolaris-sorokiniana-(Sacc.)-Shoemaker	6.1757	0	0	0	1	1	0	0	1	1	0	0	0	0	0	0	0	0	0	0	0	0	0	0	0	0	0	0	0	0	0	0
Alternaria-alternata-CS017	6.17	0	0	0	1	1	1	1	1	0	0	0	0	0	0	0	0	0	0	0	0	0	0	0	0	0	0	0	0	0	0	0
Pyrenophora-tritici-repentis-11137	6.1477	0	0	0	1	1	1	0	0	0	1	0	0	0	0	0	0	0	0	0	0	0	0	0	0	0	0	0	0	0	0	0
Pyrenophora-tritici-repentis	6.1452	0	0	0	1	1	1	0	0	0	1	0	0	0	0	0	0	0	0	0	0	0	0	0	0	0	0	0	0	0	0	0
Alternaria-alternata-CS339	6.1449	0	0	0	0	0	1	1	1	0	1	0	0	0	0	0	0	0	0	0	0	0	0	0	0	0	0	0	0	0	0	0
Alternaria-alternata-CS330	6.1449	0	0	0	0	0	1	1	1	0	1	0	0	0	0	0	0	0	0	0	0	0	0	0	0	0	0	0	0	0	0	0
Alternaria-alternata-RS071	6.1448	0	0	0	0	0	1	1	1	0	1	0	0	0	0	0	0	0	0	0	0	0	0	0	0	0	0	0	0	0	0	0
Paraphaeosphaeria-minitans-Conio-(IMI134523)	6.1356	0	0	0	1	1	0	1	1	0	0	0	0	0	0	0	0	0	0	0	0	0	0	0	0	0	0	0	0	0	0	0
Pyrenophora-tritici-repentis	6.1305	0	1	0	1	1	1	0	0	0	0	0	0	0	0	0	0	0	0	0	0	0	0	0	0	0	0	0	0	0	0	0
Pyrenophora-tritici-repentis-Ptr90-2	6.1255	0	0	0	1	1	1	0	0	0	1	0	0	0	0	0	0	0	0	0	0	0	0	0	0	0	0	0	0	0	0	0
Alternaria-alternata-CS057	6.1139	0	0	0	1	1	1	0	0	0	0	0	0	0	0	0	0	0	0	0	0	0	0	0	0	0	0	0	0	0	1	0
Alternaria-alternata-EV-MIL-31	6.1096	0	0	0	1	1	1	0	0	0	0	0	0	0	0	0	0	0	0	0	0	0	0	0	0	0	0	0	0	0	1	0
Alternaria-alternata-RS102	6.0952	0	0	0	0	0	0	1	1	2	0	0	0	0	0	0	0	0	0	0	0	0	0	0	0	0	0	0	0	0	0	0
Alternaria-burnsii-	5.3222	0	1	0	0	0	0	0	0	0	0	1	0	1	0	1	0	0	0	0	0	0	0	0	0	0	0	0	0	0	0	1
Pyrenophora-tritici-repentis-86-124	5.3081	0	0	1	0	0	0	0	0	0	0	0	1	0	0	1	1	0	0	0	0	0	0	0	0	0	0	0	0	0	0	0
Alternaria-atra-CDWWSH010000112.1	5.2629	0	0	0	0	0	0	0	0	0	0	0	0	0	0	0	0	0	1	1	1	0	1	1	1	0	1	1	1	0	0	0
Alternaria-tenuissima-FERA-648	5.2628	0	0	0	0	0	0	0	0	0	0	0	0	0	0	0	0	0	1	1	1	0	1	1	1	0	1	1	1	0	0	0
Alternaria-tenuissima-FERA-1164	5.2627	0	0	0	0	0	0	0	0	0	0	0	0	0	0	0	0	0	1	1	1	0	1	1	1	0	1	1	1	0	0	0
Alternaria-alternata-RS071	5.2626	0	0	0	0	0	0	0	0	0	0	0	0	0	0	0	0	0	1	1	1	0	1	1	1	0	1	1	1	0	0	0
Alternaria-atra-NW_025091329.1	5.2625	0	0	0	0	0	0	0	0	0	0	0	0	0	0	0	0	0	1	1	1	0	1	1	1	0	1	1	1	0	0	0
Alternaria-alternata-SRC1lrK2f	5.2622	0	0	0	0	0	0	0	0	0	0	0	0	0	0	0	0	0	1	1	1	0	1	1	1	0	1	1	1	0	0	0
Alternaria-alternata-FERA-1177	5.2622	0	0	0	0	0	0	0	0	0	0	0	0	0	0	0	0	0	1	1	1	0	1	1	1	0	1	1	1	0	0	0
Alternaria-tenuissima-FERA-743	5.2622	0	0	0	0	0	0	0	0	0	0	0	0	0	0	0	0	0	1	1	1	0	1	1	1	0	1	1	1	0	0	0
Alternaria-arborescens-RGR-97.0016	5.2622	0	0	0	0	0	0	0	0	0	0	0	0	0	0	0	0	0	1	1	1	0	1	1	1	0	1	1	1	0	0	0
Alternaria-alternata-CS017	5.2621	0	0	0	0	0	0	0	0	0	0	0	0	0	0	0	0	0	1	1	1	0	1	1	1	0	1	1	1	0	0	0
Alternaria-tenuissima-FERA-635	5.2621	0	0	0	0	0	0	0	0	0	0	0	0	0	0	0	0	0	1	1	1	0	1	1	1	0	1	1	1	0	0	0
Alternaria-arborescens-RGR-97.0016	5.2621	0	0	0	0	0	0	0	0	0	0	0	0	0	0	0	0	0	1	1	1	0	1	1	1	0	1	1	1	0	0	0
Alternaria-postmessia-BMP-2775	5.2621	0	0	0	0	0	0	0	0	0	0	0	0	0	0	0	0	0	1	1	1	0	1	1	1	0	1	1	1	0	0	0
Alternaria-alternata-CS092	5.262	0	0	0	0	0	0	0	0	0	0	0	0	0	0	0	0	0	1	1	1	0	1	1	1	0	1	1	1	0	0	0
Alternaria-alternata-MPI-PUGE-AT-0064	5.262	0	0	0	0	0	0	0	0	0	0	0	0	0	0	0	0	0	1	1	1	0	1	1	1	0	1	1	1	0	0	0
Alternaria-alternata-CS314	5.262	0	0	0	0	0	0	0	0	0	0	0	0	0	0	0	0	0	1	1	1	0	1	1	1	0	1	1	1	0	0	0
Alternaria-alternata-CS311	5.262	0	0	0	0	0	0	0	0	0	0	0	0	0	0	0	0	0	1	1	1	0	1	1	1	0	1	1	1	0	0	0
Alternaria-alternata-CS313	5.262	0	0	0	0	0	0	0	0	0	0	0	0	0	0	0	0	0	1	1	1	0	1	1	1	0	1	1	1	0	0	0
Alternaria-arborescens-FERA-675	5.262	0	0	0	0	0	0	0	0	0	0	0	0	0	0	0	0	0	1	1	1	0	1	1	1	0	1	1	1	0	0	0
Alternaria-tenuissima-FERA-24350	5.2619	0	0	0	0	0	0	0	0	0	0	0	0	0	0	0	0	0	1	1	1	0	1	1	1	0	1	1	1	0	0	0
Alternaria-alternata-RS052	5.2617	0	0	0	0	0	0	0	0	0	0	0	0	0	0	0	0	0	1	1	1	0	1	1	1	0	1	1	1	0	0	0
Alternaria-alternata-CS152	5.2617	0	0	0	0	0	0	0	0	0	0	0	0	0	0	0	0	0	1	1	1	0	1	1	1	0	1	1	1	0	0	0
Alternaria-alternata-CS106	5.2617	0	0	0	0	0	0	0	0	0	0	0	0	0	0	0	0	0	1	1	1	0	1	1	1	0	1	1	1	0	0	0
Alternaria-alternata-RS102	5.2617	0	0	0	0	0	0	0	0	0	0	0	0	0	0	0	0	0	1	1	1	0	1	1	1	0	1	1	1	0	0	0
Alternaria-alternata-CS026	5.2617	0	0	0	0	0	0	0	0	0	0	0	0	0	0	0	0	0	1	1	1	0	1	1	1	0	1	1	1	0	0	0
Alternaria-alternata-CS013	5.2617	0	0	0	0	0	0	0	0	0	0	0	0	0	0	0	0	0	1	1	1	0	1	1	1	0	1	1	1	0	0	0
Alternaria-alternata-RS048	5.2617	0	0	0	0	0	0	0	0	0	0	0	0	0	0	0	0	0	1	1	1	0	1	1	1	0	1	1	1	0	0	0
Alternaria-alternata-CS133	5.2615	0	0	0	0	0	0	0	0	0	0	0	0	0	0	0	0	0	1	1	1	0	1	1	1	0	1	1	1	0	0	0
Alternaria-alternata-CS134	5.2615	0	0	0	0	0	0	0	0	0	0	0	0	0	0	0	0	0	1	1	1	0	1	1	1	0	1	1	1	0	0	0
Alternaria-alternata-CS185	5.2615	0	0	0	0	0	0	0	0	0	0	0	0	0	0	0	0	0	1	1	1	0	1	1	1	0	1	1	1	0	0	0
Alternaria-alternata-CS057	5.2614	0	0	0	0	0	0	0	0	0	0	0	0	0	0	0	0	0	1	1	1	0	1	1	1	0	1	1	1	0	0	0
Alternaria-atra-CDWWSC010000085.1	5.2612	0	0	0	0	0	0	0	0	0	0	0	0	0	0	0	0	0	1	1	1	0	1	1	1	0	1	1	1	0	0	0
Alternaria-alternata-CS139	5.2611	0	0	0	0	0	0	0	0	0	0	0	0	0	0	0	0	0	1	1	1	0	1	1	1	0	1	1	1	0	0	0
Alternaria-alternata-CS403	5.261	0	0	0	0	0	0	0	0	0	0	0	0	0	0	0	0	0	1	1	1	0	1	1	1	0	1	1	1	0	0	0
Alternaria-gaisen-FERA-650	5.2604	0	0	0	0	0	0	0	0	0	0	0	0	0	0	0	0	0	1	1	1	0	1	1	1	0	1	1	1	0	0	0
Alternaria-alternata-RS002	5.2594	0	0	0	0	0	0	0	0	0	0	0	0	0	0	0	0	0	1	1	1	0	1	1	1	0	1	1	1	0	0	0
Alternaria-alternata-CS330	5.2591	0	0	0	0	0	0	0	0	0	0	0	0	0	0	0	0	0	1	1	1	0	1	1	1	0	1	1	1	0	0	0
Alternaria-alternata-CS126	5.2591	0	0	0	0	0	0	0	0	0	0	0	0	0	0	0	0	0	1	1	1	0	1	1	1	0	1	1	1	0	0	0
Alternaria-tenuissima-FERA-1166	5.2572	0	0	0	0	0	0	0	0	0	0	0	0	0	0	0	0	0	1	1	1	0	1	1	1	0	1	1	1	0	0	0
Alternaria-alternata-Z7	5.2571	0	0	0	0	0	0	0	0	0	0	0	0	0	0	0	0	0	1	1	1	0	1	1	1	0	1	1	1	0	0	0
Alternaria-tenuissima-FERA-1082	5.2567	0	0	0	0	0	0	0	0	0	0	0	0	0	0	0	0	0	1	1	1	0	1	1	1	0	1	1	1	0	0	0
Alternaria-alternata-RS026	5.2562	0	0	0	0	0	0	0	0	0	0	0	0	0	0	0	0	0	1	1	1	0	1	1	1	0	1	1	1	0	0	0
Alternaria-alternata-RS007	5.2562	0	0	0	0	0	0	0	0	0	0	0	0	0	0	0	0	0	1	1	1	0	1	1	1	0	1	1	1	0	0	0
Alternaria-rosae-BMP-2777	5.255	0	0	0	0	0	0	0	0	0	0	0	0	0	0	0	0	0	1	1	1	0	1	1	1	0	1	1	1	0	0	0
Alternaria-rosae-MPI-PUGE-AT-0040	5.2548	0	0	0	0	0	0	0	0	0	0	0	0	0	0	0	0	0	1	1	1	0	1	1	1	0	1	1	1	0	0	0
Alternaria-infectoria-BMP-0036	5.2539	0	0	0	0	0	0	0	0	0	0	0	0	0	0	0	0	0	1	1	1	0	1	1	1	0	1	1	1	0	0	0
Alternaria-viburni-BMP-2772	5.2534	0	0	0	0	0	0	0	0	0	0	0	0	0	0	0	0	0	1	1	1	0	1	1	1	0	1	1	1	0	0	0
Alternaria-sp.-Ai002NY15	5.2505	0	0	0	0	0	0	0	0	0	0	0	0	0	0	0	0	0	1	1	1	0	1	1	1	0	1	1	1	0	0	0
Alternaria-conjuncta-BMP-0040	5.2503	0	0	0	0	0	0	0	0	0	0	0	0	0	0	0	0	0	1	1	1	0	1	1	1	0	1	1	1	0	0	0
Alternaria-alternata-CS038	5.2497	0	0	0	0	0	0	0	0	0	0	0	0	0	0	0	0	0	1	1	1	0	1	1	1	0	1	1	1	0	0	0
Alternaria-novae-zelandiae-BMP-2774	5.2495	0	0	0	0	0	0	0	0	0	0	0	0	0	0	0	0	0	1	1	1	0	1	1	1	0	1	1	1	0	0	0
Alternaria-alternata-CS371	5.2485	0	0	0	0	0	0	0	0	0	0	0	0	0	0	0	0	0	1	1	1	0	1	1	1	0	1	1	1	0	0	0
Alternaria-sp.-MG1	5.2478	0	0	0	0	0	0	0	0	0	0	0	0	0	0	0	0	0	1	1	1	0	1	1	1	0	1	1	1	0	0	0
Alternaria-sp.-BMP-2799	5.247	0	0	0	0	0	0	0	0	0	0	0	0	0	0	0	0	0	1	1	1	0	1	1	1	0	1	1	1	0	0	0
Alternaria-incomplexa-BMP-0042	5.2469	0	0	0	0	0	0	0	0	0	0	0	0	0	0	0	0	0	1	1	1	0	1	1	1	0	1	1	1	0	0	0
Alternaria-hordeiaustralica-BMP-2776	5.2426	0	0	0	0	0	0	0	0	0	0	0	0	0	0	0	0	0	1	1	1	0	1	1	1	0	1	1	1	0	0	0
Alternaria-arbusti-BMP-1465	5.2425	0	0	0	0	0	0	0	0	0	0	0	0	0	0	0	0	0	1	1	1	0	1	1	1	0	1	1	1	0	0	0
Alternaria-metachromatica-BMP-0045	5.2425	0	0	0	0	0	0	0	0	0	0	0	0	0	0	0	0	0	1	1	1	0	1	1	1	0	1	1	1	0	0	0
Alternaria-triticimaculans-BMP-0046	5.2421	0	0	0	0	0	0	0	0	0	0	0	0	0	0	0	0	0	1	1	1	0	1	1	1	0	1	1	1	0	0	0
Alternaria-alternata-CS085	5.2407	0	0	0	0	0	0	0	0	0	0	0	0	0	0	0	0	0	1	1	1	0	1	1	1	0	1	1	1	0	0	0
Alternaria-sp.-RS040	5.2384	0	0	0	0	0	0	0	0	0	0	0	0	0	0	0	0	0	1	1	1	0	1	1	1	0	1	1	1	0	0	0
Alternaria-alternata-CS091	5.2374	0	0	0	0	0	0	0	0	0	0	0	0	0	0	0	0	0	1	1	1	0	1	1	1	0	1	1	1	0	0	0
Macrophomina-phaseolina-MPI-SDFR-AT-0080	5.2237	2	0	0	0	0	0	0	0	0	0	0	0	0	0	0	2	0	0	0	0	0	0	0	0	0	0	0	0	0	1	0
Alternaria-alternata-EV-MIL-31	5.2051	0	1	0	0	0	0	0	0	0	1	1	0	1	0	0	0	0	0	0	0	0	0	0	0	0	0	0	0	0	0	0
Alternaria-alternata-CS152	5.1752	0	1	0	0	0	0	0	0	0	0	0	1	1	0	0	1	0	0	0	0	0	0	0	0	0	0	0	0	0	0	0
Pyrenophora-tritici-repentis-86-124	5.1736	0	0	0	0	0	0	1	0	0	1	1	1	0	0	0	0	0	0	0	0	0	0	0	0	0	0	0	0	0	0	0
Pyrenophora-tritici-repentis-M4	5.1708	0	0	0	0	0	0	1	0	0	1	1	1	0	0	0	0	0	0	0	0	0	0	0	0	0	0	0	0	0	0	0
Alternaria-alternata-EV-MIL-31	5.167	0	0	0	0	0	0	0	0	0	0	0	0	0	0	0	0	0	1	1	1	0	1	1	1	0	1	1	1	0	0	0
Pyrenophora-tritici-repentis-EW4-4	5.1659	0	0	0	0	0	0	1	0	0	1	1	1	0	0	0	0	0	0	0	0	0	0	0	0	0	0	0	0	0	0	0
Pyrenophora-tritici-repentis	5.1658	0	0	0	0	0	0	1	0	0	1	1	1	0	0	0	0	0	0	0	0	0	0	0	0	0	0	0	0	0	0	0
Pyrenophora-tritici-repentis-239	5.1658	0	0	0	0	0	0	1	0	0	1	1	1	0	0	0	0	0	0	0	0	0	0	0	0	0	0	0	0	0	0	0
Pyrenophora-tritici-repentis-134	5.1658	0	0	0	0	0	0	1	0	0	1	1	1	0	0	0	0	0	0	0	0	0	0	0	0	0	0	0	0	0	0	0
Alternaria-alternata-CS057	5.1327	0	0	0	0	0	0	1	1	1	1	0	0	0	0	0	0	0	0	0	0	0	0	0	0	0	0	0	0	0	0	0
Pyrenophora-tritici-repentis	5.1286	0	0	0	0	0	0	1	0	0	1	1	1	0	0	0	0	0	0	0	0	0	0	0	0	0	0	0	0	0	0	0
Bipolaris-maydis-C5	5.1283	0	0	0	0	0	0	0	1	1	1	0	0	0	0	0	0	0	0	0	0	0	0	0	0	0	0	0	0	0	0	0
Bipolaris-maydis-C5	5.1283	0	0	0	0	0	0	0	1	1	1	0	0	0	0	0	0	0	0	0	0	0	0	0	0	0	0	0	0	0	0	0
Bipolaris-zeicola-26-R-13	5.1274	0	0	0	0	0	0	0	1	1	1	0	0	0	0	0	0	0	0	0	0	0	0	0	0	0	0	0	0	0	0	0
Bipolaris-maydis-C5	5.1181	0	0	0	1	1	1	1	0	0	0	0	0	0	0	0	0	0	0	0	0	0	0	0	0	0	0	0	0	0	0	0
Alternaria-alternata-CS134	5.1121	0	0	0	0	0	0	0	1	1	1	0	0	0	0	0	0	0	0	0	0	0	0	0	0	0	0	0	0	0	0	0
Alternaria-alternata-CS126	5.1121	0	0	0	0	0	0	0	1	1	1	0	0	0	0	0	0	0	0	0	0	0	0	0	0	0	0	0	0	0	0	0
Alternaria-alternata-RS002	5.105	0	0	0	0	0	0	0	1	1	1	0	0	0	0	0	0	0	0	0	0	0	0	0	0	0	0	0	0	0	0	0
Ascochyta-rabiei-ArDII	5.1005	0	0	0	1	1	1	0	0	0	0	0	0	0	0	0	0	0	0	0	0	0	0	0	0	0	0	0	0	0	0	0
Alternaria-alternata-CS057	5.0948	0	0	0	1	1	1	0	0	0	0	0	0	0	0	0	0	0	0	0	0	0	0	0	0	0	0	0	0	0	0	0
Alternaria-alternata-RS026	5.0945	0	0	0	1	1	1	0	0	0	0	0	0	0	0	0	0	0	0	0	0	0	0	0	0	0	0	0	0	0	0	0
Alternaria-alternata-RS007	5.0945	0	0	0	1	1	1	0	0	0	0	0	0	0	0	0	0	0	0	0	0	0	0	0	0	0	0	0	0	0	0	0
Pyrenophora-tritici-repentis-Alg215	5.0943	0	0	0	1	1	1	0	0	0	0	0	0	0	0	0	0	0	0	0	0	0	0	0	0	0	0	0	0	0	0	0
Alternaria-alternata-EV-MIL-31	5.0916	0	0	0	0	0	1	1	0	0	1	0	1	0	0	0	0	0	0	0	0	0	0	0	0	0	0	0	0	0	0	0
Alternaria-alternata-RS102	5.0733	0	0	0	1	1	1	0	0	0	0	0	0	0	0	0	0	0	0	0	0	0	0	0	0	0	0	0	0	0	0	0
Bipolaris-victoriae-FI3	5.0704	0	0	0	0	1	0	0	0	1	1	0	0	1	0	0	0	0	0	0	0	0	0	0	0	0	0	0	0	0	0	0
Bipolaris-zeicola-26-R-13	5.0667	0	0	0	0	1	1	1	0	0	0	0	0	0	0	0	0	0	0	0	0	0	0	0	0	0	0	0	0	0	0	0
Pyrenochaeta-sp.-DS3sAY3a-KV441637.1	5.0552	0	0	0	0	1	0	1	0	1	1	0	0	0	0	0	0	0	0	0	0	0	0	0	0	0	0	0	0	0	0	0
Alternaria-alternata-CS017	4.4006	0	0	1	0	0	0	0	0	0	0	1	0	0	0	1	0	0	0	0	0	0	0	0	0	0	0	0	0	0	0	1
Alternaria-rosae-BMP-2777	4.3987	0	0	1	0	0	0	0	0	0	0	1	0	1	0	0	0	0	0	0	0	0	0	0	0	0	0	0	0	0	0	1
Alternaria-alternata-CS106	4.2792	0	0	0	0	0	0	0	1	0	1	1	0	0	0	0	0	0	0	0	0	0	0	0	0	0	0	0	0	0	0	0
Alternaria-alternata-CS057	4.2749	0	0	0	0	0	0	0	1	0	1	1	0	0	0	0	0	0	0	0	0	0	0	0	0	0	0	0	0	0	0	0
Alternaria-burnsii-	4.2198	0	1	0	0	0	0	0	0	0	0	1	0	0	0	1	0	0	0	0	0	0	0	0	0	0	0	0	0	0	0	1
Pyrenophora-tritici-repentis	4.2001	0	0	0	1	1	0	0	0	0	0	0	0	0	0	0	1	0	0	0	0	0	0	0	0	0	0	0	0	0	0	0
Alternaria-sp.-MG1	4.1979	0	0	0	0	0	0	0	0	0	0	0	1	1	0	0	1	0	0	0	0	0	0	0	0	0	0	0	0	0	0	0
Pyrenophora-tritici-repentis	4.1492	0	0	0	0	0	0	0	0	0	0	0	1	0	0	1	1	0	0	0	0	0	0	0	0	0	0	0	0	0	0	0
Pyrenophora-tritici-repentis-DW5	4.1246	0	0	0	1	1	0	0	0	0	0	0	1	0	0	0	0	0	0	0	0	0	0	0	0	0	0	0	0	0	0	0
Alternaria-alternata-CS017	4.1104	0	0	0	0	0	0	1	1	0	1	0	0	0	0	0	0	0	0	0	0	0	0	0	0	0	0	0	0	0	0	0
Alternaria-alternata-RS002	4.091	0	0	0	0	0	0	0	1	1	0	0	1	0	0	0	0	0	0	0	0	0	0	0	0	0	0	0	0	0	0	0
Ascochyta-rabiei-ArDII	4.0901	0	0	0	0	0	0	0	0	1	1	0	1	0	0	0	0	0	0	0	0	0	0	0	0	0	0	0	0	0	0	0
Pyrenophora-tritici-repentis-SN001A	4.0834	0	0	0	0	1	1	0	0	0	1	0	0	0	0	0	0	0	0	0	0	0	0	0	0	0	0	0	0	0	0	0
Pyrenophora-tritici-repentis	4.0774	0	0	0	0	0	0	1	0	1	1	0	0	0	0	0	0	0	0	0	0	0	0	0	0	0	0	0	0	0	0	0
Aaosphaeria-arxii-CBS-175.79	4.0659	0	0	0	0	0	0	1	1	1	0	0	0	0	0	0	0	0	0	0	0	0	0	0	0	0	0	0	0	0	0	0
Alternaria-alternata-RS026	3.3015	1	0	1	0	0	0	0	0	0	0	0	1	0	0	0	0	0	0	0	0	0	0	0	0	0	0	0	0	0	0	0
Alternaria-alternata-CS139	3.2857	0	0	0	0	0	0	0	0	0	0	1	0	0	0	1	0	0	0	0	0	0	0	0	0	0	0	0	0	0	0	1
Alternaria-alternata-CS134	3.2794	0	0	0	0	0	0	0	0	0	0	1	0	0	0	1	0	0	0	0	0	0	0	0	0	0	0	0	0	0	0	1
Alternaria-alternata-CS092	3.2721	0	0	0	0	0	0	0	0	0	0	1	0	0	0	1	0	0	0	0	0	0	0	0	0	0	0	0	0	0	0	1
Aquilomyces-patris-DSE4099	3.2525	1	0	0	0	0	0	0	0	0	0	0	0	0	0	0	1	0	0	0	0	0	0	0	0	0	0	0	0	0	0	1
Bipolaris-sorokiniana-ND90Pr	3.24	1	0	0	0	0	0	0	0	0	0	0	0	0	0	0	1	0	0	0	0	0	0	0	0	0	0	0	0	0	1	0
Lizonia-empirigonia-CBS-542.76	3.1967	0	0	0	0	0	0	0	0	0	0	0	0	1	0	0	1	0	0	0	0	0	0	0	0	0	0	0	0	0	0	1
Alternaria-sp.-MG1	3.1938	1	0	0	0	0	0	0	1	0	1	0	0	0	0	0	0	0	0	0	0	0	0	0	0	0	0	0	0	0	0	0
Alternaria-alternata-CS057	3.1639	1	0	0	0	0	0	0	0	0	1	0	1	0	0	0	0	0	0	0	0	0	0	0	0	0	0	0	0	0	0	0
Alternaria-alternata-RS052	3.1589	1	0	0	0	0	0	0	0	0	1	0	1	0	0	0	0	0	0	0	0	0	0	0	0	0	0	0	0	0	0	0
Pyrenophora-tritici-repentis-5213	3.1521	0	0	0	0	0	0	0	0	0	0	0	1	1	0	0	1	0	0	0	0	0	0	0	0	0	0	0	0	0	0	0
Alternaria-alternata-RS007	3.1517	1	0	0	0	0	0	1	0	0	0	0	1	0	0	0	0	0	0	0	0	0	0	0	0	0	0	0	0	0	0	0
Alternaria-alternata-RS026	3.1511	1	0	0	0	0	0	1	0	0	0	0	1	0	0	0	0	0	0	0	0	0	0	0	0	0	0	0	0	0	0	0
Alternaria-alternata-RS052	3.1494	1	0	0	0	0	0	0	0	0	0	0	1	0	0	0	0	0	0	0	0	0	0	0	0	0	0	0	0	0	1	0
Macrophomina-phaseolina-MPI-SDFR-AT-0080	3.1408	1	0	0	0	0	0	0	0	0	0	0	0	0	0	0	1	0	0	0	0	0	0	0	0	0	0	0	0	0	1	0
Alternaria-alternata-CS013	3.1398	1	0	0	0	0	0	0	0	0	0	0	1	0	0	0	0	0	0	0	0	0	0	0	0	0	0	0	0	0	1	0
Pyrenophora-tritici-repentis-11137	3.137	0	0	0	0	0	0	1	0	0	1	1	0	0	0	0	0	0	0	0	0	0	0	0	0	0	0	0	0	0	0	0
Pyrenophora-tritici-repentis-T199	3.1321	0	0	0	0	0	0	1	0	0	1	1	0	0	0	0	0	0	0	0	0	0	0	0	0	0	0	0	0	0	0	0
Pyrenophora-tritici-repentis-5213	3.1315	0	0	0	0	0	0	1	0	0	1	1	0	0	0	0	0	0	0	0	0	0	0	0	0	0	0	0	0	0	0	0
Pyrenophora-tritici-repentis-SN001C	3.1315	0	0	0	0	0	0	1	0	0	1	1	0	0	0	0	0	0	0	0	0	0	0	0	0	0	0	0	0	0	0	0
Alternaria-alternata-RS002	3.1284	1	0	0	0	0	0	0	0	0	0	0	1	0	0	0	0	0	0	0	0	0	0	0	0	0	0	0	0	0	1	0
Pyrenophora-tritici-repentis-CC142	3.1281	0	0	0	0	0	0	1	0	0	1	1	0	0	0	0	0	0	0	0	0	0	0	0	0	0	0	0	0	0	0	0
Bipolaris-sorokiniana-(Sacc.)-Shoemaker	3.0918	0	0	0	0	0	0	0	0	0	0	0	0	1	0	1	0	0	0	0	0	0	0	0	0	0	0	0	0	0	0	1
Bipolaris-maydis-Hm338	3.085	0	0	0	0	1	0	1	0	0	1	0	0	0	0	0	0	0	0	0	0	0	0	0	0	0	0	0	0	0	0	0
Bipolaris-oryzae-ATCC-44560	3.0786	0	0	0	0	0	0	0	0	0	0	0	0	1	0	1	0	0	0	0	0	0	0	0	0	0	0	0	0	0	0	1
Pyrenophora-tritici-repentis-SN002B	3.0758	1	0	0	0	0	0	1	0	0	1	0	0	0	0	0	0	0	0	0	0	0	0	0	0	0	0	0	0	0	0	0
Pyrenophora-tritici-repentis-Pt-1C-BFP	3.065	0	0	0	0	0	0	1	0	0	1	0	1	0	0	0	0	0	0	0	0	0	0	0	0	0	0	0	0	0	0	0
Pyrenophora-tritici-repentis-Alg215	3.0642	0	0	0	0	0	0	1	0	0	1	0	1	0	0	0	0	0	0	0	0	0	0	0	0	0	0	0	0	0	0	0
		22	12	15	79	93	84	111	100	82	96	32	40	17	1	14	14	0	63	63	63	0	63	63	63	0	63	63	63	0	12	15
